# Genomic patterns of divergence in the early and late steps of speciation of the deep-sea vent thermophilic worms of the genus *Alvinella*

**DOI:** 10.1101/2022.02.28.482349

**Authors:** Camille Thomas–Bulle, Denis Bertrand, Niranjan Nagarajan, Richard Copley, Erwan Corre, Stéphane Hourdez, Éric Bonnivard, Adam Claridge-Chang, Didier Jollivet

## Abstract

**Background:** The transient and fragmented nature of the deep-sea hydrothermal environment made of ridge subduction, plate collision and the emergence of new rifts is currently acting to the separation of vent populations, local adaptation and is likely to promote bursts of speciation and species specialization. The tube-dwelling worms *Alvinella pompejana* called the Pompeii worm and its sister species *A. caudata* live syntopically on the hottest part of deep-sea hydrothermal chimneys along the East Pacific Rise. They are exposed to extreme thermal and chemical gradients, which vary greatly in space and time, and thus represent ideal candidates for understanding the evolutionary mechanisms at play in the vent fauna evolution.

**Results:** In the present study, we explored genomic patterns of divergence in the early and late steps of speciation of these emblematic worms using transcriptome assemblies and the first draft genome to better understand the relative role of geographic isolation and habitat preference in their genome evolution. Analyses were conducted on allopatric populations of *Alvinella pompejana* (early stage of separation) and between *A. pompejana* and its syntopic species *Alvinella caudata* (late stage of speciation). We first identified divergent genomic regions and targets of selection as well as their position in the genome over collections of orthologous genes and, then, described the speciation dynamics by documenting the annotation of the most divergent and/or positively selected genes involved in the isolation process. Gene mapping clearly indicated that divergent genes associated with the early stage of speciation, although accounting for nearly 30% of genes, are highly scattered in the genome without any island of divergence and not involved in gamete recognition or mito-nuclear incompatibilities. By contrast, genomes of *A. pompejana* and *A. caudata* are clearly separated with nearly all genes (96%) exhibiting high divergence. This congealing effect however seems to be linked to habitat specialization and still allows positive selection on genes involved in gamete recognition, as a possible long-duration process of species reinforcement.

**Conclusion:** Our analyses pointed out the non-negligible role of natural selection on both the early and late stages of speciation in the emblematic thermophilic worms living on the walls of deep-sea hydrothermal chimneys. They shed ligth on the evolution of gene divergence during the process of speciation and species specialization over a very long period of time.
