## Supplementary table 1 - genes annotation for "Genomic patterns of divergence in the early and late steps of speciation of the deep-sea vent thermophilic worms of the genus *Alvinella*"

### Sheet: Acaudata Apompejana_HER_genes
HER = High evoltionnary rate <=> 0.5 > dS
Gene ID	Scaffold ID	Divergence	dN/dS	dN	dS	Annotation	Species query for annotation
Ac17563_370	scaffold 10	0.4911	0.0406	0.0284	0.7009	hypothetical protein	Capitella teleta
Ac2745_8473	scaffold 13	0.4062	0	0	0.5242	hypothetical protein	Helobdella robusta
Ac2852_11127	scaffold 13	1.1869	0.0203	0.0308	1.52	serine/threonine-protein phosphatase PP1-gamma catalytic subunit	Sorex araneus
Ac3599	scaffold 19	0.4233	0.0273	0.0341	1.246	hypothetical protein	Lottia gigantea
Ac1375	scaffold 20	1.1682	0.0134	0.0169	1.2609	Ubiquitin	Oryctolagus cuniculus
Ac2972	scaffold 26	0.6388	0.2157	0.1124	0.5212	hypothetical protein	Capitella teleta
Ac22735	scaffold 36	0.5081	0.0113	0.0191	1.6923	S-adenosylmethionine synthase isoform type-2	Pongo abelii
Ac1233_6151	scaffold 43	0.227	0.0249	0.0162	0.6517	dynein light chain 2. cytoplasmic isoform X1	Cerapachys biroi
Ac5277_969	scaffold 55	0.4222	0	0	0.7885	hypothetical protein	Capitella teleta
Ac9869_9634	scaffold 55	0.908	0	0	1.4071	poly(U)-binding-splicing factor half pint-like	Crassostrea gigas
Ac2681_9917	scaffold 55	0.4723	0.029	0.0157	0.5403	integrin-alpha FG-GAP repeat-containing protein 2-like	Lingula anatina
Ac3335_1388	scaffold 63	0.3797	0.0368	0.0209	0.5694	ubiquitin carboxyl-terminal hydrolase 5-like	Lingula anatina
Ac3468_4923	scaffold 69	0.1995	0.0067	0.0035	0.5238	hypothetical protein	Capitella teleta
Ac1682_5717	scaffold 79	0.1868	0.0265	0.0145	0.5474	glutathione peroxidase. partial	Reishia clavigera
Ac3718_13825	scaffold 82	0.3499	0.0091	0.0087	0.952	hypothetical protein	Capitella teleta
Ac26566_4681	scaffold 86	1.1338	0.0129	0.0178	1.3812	Cra10 alpha tubulin. partial	Pagrus major
Ac17293_642	scaffold 94	0.5716	0.0159	0.0096	0.6057	DNA ligase 1-like	Aplysia californica
Ac6380_9444	scaffold 95	0.4036	0.1393	0.0729	0.5233	hypothetical protein	Helobdella robusta
Ac20180_10557	scaffold 106	0.5957	0.0596	0.0433	0.7265	HHIP-like protein 1-like	Sus scrofa
Ac9799_9278	scaffold 107	0.3065	0	0	0.5145	hypothetical protein	Lottia gigantea
Ac11538_6156	scaffold 108	0.6313	0.0504	0.0377	0.7468	guanine nucleotide exchange factor MSS4-like	Biomphalaria glabrata
Ac12935_6823	scaffold 108	0.4485	0	0	1.1758	hypothetical protein	Capitella teleta
Ac5905_2265	scaffold 111	0.4108	0.0185	0.0137	0.7387	hypothetical protein	Helobdella robusta
Ac12937	scaffold 111	0.4221	0.069	0.0457	0.663	Carbohydrate sulfotransferase 4	Mus musculus
Ac8819_962	scaffold 113	0.5394	0.0867	0.0542	0.6258	nuclear pore complex protein Nup98-Nup96-like	Lingula anatina
Ac22463	scaffold 118	0.3515	0.0553	0.0329	0.5948	Hemicentin-2	Homo sapiens
Ac6543_1276	scaffold 121	0.391	0	0	0.6962	hypothetical protein	Capitella teleta
Ac6543_14398	scaffold 121	0.3757	0	0	0.6807	hypothetical protein	Capitella teleta
Ac6150_12353	scaffold 126	0.387	0.0623	0.0415	0.6662	RNA polymerase II-associated protein 3-like	Lingula anatina
Ac11818_4522	scaffold 128	0.5262	0.0991	0.0715	0.7216	carbonic anhydrase 6	Fundulus heteroclitus
Ac2874_4754	scaffold 128	0.5034	0.0922	0.0645	0.6996	hypothetical protein	Lottia gigantea
Ac10437_8294	scaffold 133	0.2802	0.0041	0.0022	0.5394	hypothetical protein	Octopus bimaculoides
Ac18820	scaffold 135	0.5642	0	0	0.737	EH domain-containing protein 3	Homo sapiens
Ac11020_543	scaffold 160	0.3864	0.0232	0.024	1.0342	hypothetical protein	Capitella teleta
Ac22581	scaffold 165	0.3653	0.0497	0.0261	0.5256	Methenyltetrahydrofolate synthase domain-containing protein	Xenopus laevis
Ac14366_10801	scaffold 172	0.4081	0.0482	0.0245	0.5077	protein sidekick-like	Lingula anatina
Ac3200_12340	scaffold 179	0.397	0.0427	0.0221	0.5179	hypothetical protein	Caenorhabditis brenneri
Ac4179_9023	scaffold 180	0.3899	0.0482	0.0263	0.5459	hypothetical protein	Capitella teleta
Ac22210_5905	scaffold 180	0.3286	0.0168	0.0092	0.545	hypothetical protein	Capitella teleta
Ac7223_12438	scaffold 181	0.24	0.0163	0.0109	0.6671	hypothetical protein	Capitella teleta
Ac9401_10463	scaffold 181	0.5837	0	0	0.6616	hypothetical protein	Lottia gigantea
Ac665_7501	scaffold 183	0.3667	0.0354	0.0271	0.7652	hypothetical protein	Capitella teleta
Ac6385	scaffold 188	0.2832	0	0	0.504	unknown	unknown
Ac14843_14031	scaffold 197	0.5545	0.0177	0.0117	0.6628	hypothetical protein	Capitella teleta
Ac7440_4032	scaffold 211	0.7043	0.007	0.0096	1.3733	hypothetical protein	Helobdella robusta
Ac26900	scaffold 213	0.6434	0.0657	0.0535	0.8143	BRCA1-associated RING domain protein 1	Homo sapiens
Ac15854	scaffold 216	0.3783	0.0411	0.0244	0.593	BTB/POZ domain-containing protein 7	Homo sapiens
Ac6468_3949	scaffold 225	0.4375	0.0199	0.0134	0.6705	Hypoxia-inducible factor 1-alpha. partial	Habropoda laboriosa
Ac2917_11502	scaffold 225	0.3891	0.0336	0.0189	0.5608	unnamed protein product	Homo sapiens
Ac9172_555	scaffold 226	0.3296	0.0212	0.0112	0.5264	hypothetical protein	Capitella teleta
Ac9175_12069	scaffold 231	0.3361	0.0624	0.0352	0.5641	Branched-chain amino acid aminotransferase. cytosolic	Brugia malayi
Ac8714	scaffold 233	0.4347	0.0939	0.048	0.5111	LYR motif-containing protein	Taeniopygia guttata
Ac8443_4026	scaffold 234	0.3273	0.0504	0.0266	0.5282	spectrin beta chain. non-erythrocytic 5-like	Saccoglossus kowalevskii
Ac3101_13608	scaffold 237	0.2971	0	0	0.5064	hypothetical protein	Capitella teleta
Ac20730_10724	scaffold 244	0.5664	0.0988	0.0548	0.5553	uncharacterized protein LOC106060335	Biomphalaria glabrata
Ac6867_7555	scaffold 244	0.652	0.0835	0.0722	0.8645	complement factor H-related protein 2-like	Ornithorhynchus anatinus
Ac2781_13397	scaffold 256	0.4101	0.048	0.0317	0.6604	fatty acid-binding protein. intestinal-like	Lingula anatina
Ac24299	scaffold 266	0.3842	0.0468	0.0254	0.543	Acyl-CoA synthetase family member 2	Rattus norvegicus
Ac10703	scaffold 270	0.2751	0.0072	0.0041	0.5654	Frizzled-9	Gallus gallus
Ac18884_8200	scaffold 278	0.2287	0	0	0.5217	hypothetical protein	Capitella teleta
Ac22157	scaffold 286	0.3803	0.0654	0.0341	0.5218	hypothetical protein	Capitella teleta
Ac22533	scaffold 287	0.5475	0.1178	0.0696	0.5913	Monocarboxylate transporter 4	Gallus gallus
Ac463_3612	scaffold 293	0.793	0	0	1.6301	heat shock protein-70kDa	Alvinella pompejana
Ac369_12564	scaffold 301	0.2785	0.0209	0.0132	0.6298	hypothetical protein	Capitella teleta
Ac5067_855	scaffold 304	0.3549	0.0205	0.0106	0.5193	GTP:AMP phosphotransferase AK3. mitochondrial-like	Lingula anatina
Ac22497	scaffold 309	0.233	0.0116	0.0064	0.5493	Dual specificity protein phosphatase 26	Rattus norvegicus
Ac11951	scaffold 310	0.6596	0.1749	0.0949	0.5426	hypothetical protein	Helobdella robusta
Ac3436_12521	scaffold 322	0.3085	0.0144	0.0075	0.5204	hypothetical protein	Capitella teleta
Ac9679_8030	scaffold 334	0.4092	0.0604	0.0377	0.6235	hypothetical protein	Daphnia pulex
Ac8855_11242	scaffold 339	0.6356	0.0139	0.0108	0.7799	hypothetical protein	Helobdella robusta
Ac1530_3096	scaffold 350	0.2701	0.0125	0.008	0.6423	heat shock protein 83	Drosophila saltans
Ac60_1878	scaffold 355	0.7974	0.1201	0.0927	0.7722	hypothetical protein	Capitella teleta
Ac539_11568	scaffold 364	0.2561	0.0489	0.026	0.5316	intracellular haemoglobin	Alvinella pompejana
Ac2374_1696	scaffold 368	0.607	0.12	0.0749	0.6241	hypothetical protein	Capitella teleta
Ac11419_6142	scaffold 383	0.3637	0	0	0.5286	CCR4-NOT transcription complex subunit 1-like	Saccoglossus kowalevskii
Ac5485_6720	scaffold 388	0.4107	0.0755	0.042	0.5567	putative endochitinase	Ascaris suum
Ac10971_13003	scaffold 397	0.5214	0.0222	0.0191	0.8613	hypothetical protein	Branchiostoma floridae
Ac8808_5467	scaffold 397	0.3845	0.044	0.0224	0.5092	hypothetical protein	Capitella teleta
Ac12963_8179	scaffold 403	0.2501	0	0	0.5402	trafficking protein particle complex subunit 2-like	Biomphalaria glabrata
Ac6028_449	scaffold 412	0.5168	0.09	0.0511	0.5676	hypothetical protein	Capitella teleta
Ac4324_3151	scaffold 429	0.4955	0	0	0.707	adenosylhomocysteinase B-like	Cariama cristata
Ac6093_2799	scaffold 446	1.1199	0.0312	0.0467	1.4944	serine/arginine-rich splicing factor 2-like	Biomphalaria glabrata
Ac8580	scaffold 468	0.6108	0.1205	0.0636	0.5282	hypothetical protein	Capitella teleta
Ac220_2219	scaffold 481	0.3941	0	0	0.7215	peroxiredoxin-4	Astyanax mexicanus
Ac25886	scaffold 488	0.3749	0	0	1.8007	hypothetical protein	Capitella teleta
Ac1103_11455	scaffold 524	0.2613	0.0288	0.0189	0.6557	hypothetical protein	Trichoplax adhaerens
Ac5007	scaffold 573	0.3594	0.0232	0.0131	0.5628	Chromobox protein homolog 2	Mus musculus
Ac7330_5466	scaffold 579	0.4056	0.0371	0.0275	0.7402	iodothyronine deiodinase	Crassostrea gigas
Ac14582_11197	scaffold 581	0.3279	0	0	0.5186	histone-binding protein RBBP7	Plutella xylostella
Ac13498_11457	scaffold 591	0.2711	0	0	0.5067	hypothetical protein	Capitella teleta
Ac7426_940	scaffold 645	0.3546	0.0049	0.0028	0.5673	hypothetical protein	Helobdella robusta
Ac13981_9937	scaffold 677	0.3419	0	0	0.6186	CCR4-NOT transcription complex subunit 10-like	Lingula anatina
Ac13626	scaffold 726	0.4738	0.0182	0.0122	0.6744	Probable splicing factor 3B subunit	Drosophila melanogaster
Ac5859	scaffold 801	0.2871	0	0	0.5062	Pre-mRNA-processing factor 17	Homo sapiens
Ac11725_2056	scaffold 811	0.2444	0.0209	0.0116	0.5541	unknown	unknown
Ac17365_1186	scaffold 815	0.4637	0.0433	0.0232	0.5345	hypothetical protein	Helobdella robusta
Ac552_9568	scaffold 855	0.4313	0.0556	0.032	0.5755	hypothetical protein	Capitella teleta
Ac3898_8027	scaffold 866	0.4022	0.0437	0.0235	0.5385	ribosome production factor 1-like	Lingula anatina
Ac2225_8696	scaffold 885	0.3489	0.0078	0.005	0.6357	hypothetical protein	Capitella teleta
Ac11375_1562	scaffold 896	0.3333	0	0	0.6576	apoptosis inhibitor. putative	Ixodes scapularis
Ac16111_9614	scaffold 898	0.9616	0.0249	0.0285	1.1459	hypothetical protein	Capitella teleta
Ac1637_2612	scaffold 898	0.2942	0	0	0.6108	hypothetical protein	Stegodyphus mimosarum
Ac6048	scaffold 904	0.3837	0.0267	0.019	0.7103	Protocadherin gamma-A7	Pan troglodytes
Ac2035	scaffold 921	2.4052	0.0132	0.0542	4.1119	hypothetical protein	Capitella teleta
Ac1644	scaffold 940	0.4745	0.0427	0.0315	0.7365	hypothetical protein	Capitella teleta
Ac22715_2432	scaffold 950	0.2357	0	0	0.5972	structural maintenance of chromosomes protein 3-like	Crassostrea gigas
Ac29425	scaffold 997	0.6482	0.019	0.0153	0.807	Double-stranded RNA-specific adenosine deaminase	Mus musculus
Ac6742_13216	scaffold 1007	0.3829	0.0177	0.0094	0.532	lipoprotein receptor 1	Pandalopsis japonica
Ac14728_8047	scaffold 1012	0.4674	0.1023	0.0541	0.5293	hypothetical protein	Octopus bimaculoides
Ac3025_8245	scaffold 1019	0.4164	0	0	0.5703	transmembrane and coiled-coil domain-containing protein 1 isoform X2	Bombus terrestris
Ac1032_3254	scaffold 1035	0.5155	0.1211	0.0701	0.5786	hypothetical protein	Capitella teleta
Ac21398	scaffold 1054	0.2395	0	0	0.6365	Zinc finger and BTB domain-containing protein 14	Gallus gallus
Ac18550_2979	scaffold 1057	0.5008	0	0	0.5096	hypothetical protein	Octopus bimaculoides
Ac12671_13766	scaffold 1090	0.3769	0	0	0.544	pumilio homolog 1-like	Lingula anatina
Ac7638_9747	scaffold 1093	0.3307	0.064	0.0358	0.5604	hypothetical protein	Capitella teleta
Ac6852_6491	scaffold 1094	0.538	0.0226	0.0187	0.8264	hypothetical protein	Capitella teleta
Ac69_1702	scaffold 1103	0.5117	0.0251	0.0224	0.8915	hypothetical protein	Capitella teleta
Ac474	scaffold 1113	0.5187	0.0045	0.0038	0.8286	hypothetical protein	Capitella teleta
Ac4985_10937	scaffold 1125	0.3243	0.0286	0.015	0.5246	hypothetical protein	Capitella teleta
Ac23545	scaffold 1125	0.2424	0	0	0.6973	Zinc finger protein Gfi-1b	Homo sapiens
Ac3838_11414	scaffold 1131	0.4071	0.0135	0.0092	0.6808	uncharacterized protein LOC100745664	Bombus impatiens
Ac19774_7754	scaffold 1131	0.2626	0.0109	0.006	0.5465	carboxypeptidase E	Ciona intestinalis
Ac18596_10908	scaffold 1137	0.4084	0.0339	0.0247	0.7278	putative glycerol kinase 5	Dipodomys ordii
Ac20008	scaffold 1156	0.8704	0	0	1.6932	Phospholipid-transporting ATPase ID	Homo sapiens
Ac4996	scaffold 1161	0.3179	0.0151	0.0082	0.5446	ARL14 effector protein-like	Homo sapiens
Ac4620_7514	scaffold 1162	0.8265	0.0245	0.0203	0.8253	hypothetical protein	Nematostella vectensis
Ac8757	scaffold 1179	0.351	0.0266	0.0146	0.5493	Ammonium transporter Rh type	Homo sapiens
Ac4872_12329	scaffold 1181	0.7179	0.0379	0.0393	1.0348	hypothetical protein	Capitella teleta
Ac4872_507	scaffold 1181	0.5661	0.0521	0.0364	0.6994	hypothetical protein	Capitella teleta
Ac15729	scaffold 1184	0.4089	0	0	0.6	Protein O-linked-mannose beta-1.2-N-acetylglucosaminyltransferase 1	Rattus norvegicus
Ac26276_2309	scaffold 1196	0.472	0.0121	0.0071	0.5859	hypothetical protein	Capitella teleta
Ac2_2087	scaffold 1199	0.4276	0.0617	0.0423	0.6862	sortilin-related receptor-like isoform X2	Cerapachys biroi
Ac5609_6422	scaffold 1217	0.4657	0.0075	0.0043	0.5735	roundabout homolog 1-like	Lingula anatina
Ac5609_10000	scaffold 1217	0.4142	0.0154	0.0081	0.5249	roundabout homolog 1-like	Lingula anatina
Ac18782_658	scaffold 1232	0.3431	0	0	0.5341	Dymeclin	Crassostrea gigas
Ac10170	scaffold 1254	0.3177	0.0037	0.0023	0.6302	Autophagy-related protein 101	Xenopus tropicalis
Ac18321	scaffold 1263	0.4276	0.0808	0.0549	0.6793	FAD-linked sulfhydryl oxidase ALR	Homo sapiens
Ac114	scaffold 1267	0.4241	0.0688	0.0428	0.6216	Sphingolipid delta(4)-desaturase	Bos taurus
Ac47_7608	scaffold 1314	0.3913	0	0	0.5628	taurocyamine kinase	Arenicola brasiliensis
Ac4631_12712	scaffold 1316	0.6122	0.0071	0.0065	0.9165	hypothetical protein	Lottia gigantea
Ac2811_2152	scaffold 1326	0.4173	0.0187	0.0106	0.5678	dihydrolipoyllysine-residue acetyltransferase component of pyruvate dehydrogenase complex	Strongylocentrotus purpuratus
Ac9373_10569	scaffold 1327	0.3527	0	0	0.5425	histone deacetylase 3	Culex quinquefasciatus
Ac17390_3335	scaffold 1330	0.2381	0.0129	0.0091	0.7075	inositol-3-phosphate synthase 1-A-like	Lingula anatina
Ac771_12349	scaffold 1333	0.514	0.0212	0.0145	0.6869	hypothetical protein	Capitella teleta
Ac7782_10820	scaffold 1347	0.4762	0.0714	0.0505	0.7076	hypothetical protein	Capitella teleta
Ac1711_4680	scaffold 1360	0.67	0.0185	0.0165	0.8955	predicted protein	Nematostella vectensis
Ac17521_8902	scaffold 1373	0.4683	0.0436	0.0278	0.6371	von Hippel-Lindau disease tumor suppressor-like	Lingula anatina
Ac8780_14371	scaffold 1391	0.4322	0.1073	0.0558	0.5203	hypothetical protein	Octopus bimaculoides
Ac9883_1353	scaffold 1392	0.3649	0.0125	0.0065	0.5211	hypothetical protein	Capitella teleta
Ac3102_14476	scaffold 1395	0.4035	0.0693	0.0376	0.5429	Type I inositol polyphosphate 5-phosphatase. putative isoform 3	Theobroma cacao
Ac7832_4941	scaffold 1401	0.4638	0.0122	0.0086	0.7077	hypothetical protein	Helobdella robusta
Ac1021_3555	scaffold 1448	0.275	0.0116	0.0058	0.5001	hypothetical protein	Capitella teleta
Ac7311_12245	scaffold 1501	0.4838	0	0	0.5241	26S protease regulatory subunit 6B	Haliotis discus discus
Ac11567	scaffold 1528	0.7848	0.0249	0.0326	1.3083	hypothetical protein	Capitella teleta
Ac2589_14408	scaffold 1539	0.4036	0.05	0.0276	0.5507	hypothetical protein	Lottia gigantea
Ac6171_10815	scaffold 1543	0.4454	0	0	0.6069	ATP-dependent RNA helicase	Biston betularia
Ac5464_1771	scaffold 1602	0.7877	0.0598	0.0697	1.167	hypothetical protein	Capitella teleta
Ac232_11524	scaffold 1616	0.5524	0.0056	0.0039	0.6954	tubulin beta-2A chain-like. partial	Nestor notabilis
Ac606_8296	scaffold 1626	0.4506	0.0342	0.0174	0.5094	bungaruskunin	Wuchereria bancrofti
Ac18026_1820	scaffold 1705	0.5105	0.0906	0.0597	0.6586	dehydrogenase/reductase SDR family member 11-like isoform X1	Lingula anatina
Ac24460	scaffold 1716	0.5544	0.0162	0.0171	1.0547	Xanthine dehydrogenase 1	Arabidopsis thaliana
Ac25335_1713	scaffold 1756	1.318	0.0076	0.0139	1.8344	hypothetical protein	Capitella teleta
Ac4942_10553	scaffold 1812	0.222	0	0	0.5758	hypothetical protein	Capitella teleta
Ac2122_4807	scaffold 1829	0.4774	0.0692	0.0483	0.6975	hypothetical protein	Branchiostoma floridae
Ac2122_12488	scaffold 1829	0.474	0.0712	0.0485	0.6805	hypothetical protein	Branchiostoma floridae
Ac2122_11897	scaffold 1829	0.4396	0.0623	0.0383	0.6144	selenoprotein	Strongylocentrotus purpuratus
Ac16507_1117	scaffold 1880	0.3715	0.0506	0.0278	0.5484	hypothetical protein	Helobdella robusta
Ac6932_3217	scaffold 1952	0.6619	0.0199	0.017	0.8523	nidogen-1-like isoform X4	Lingula anatina
Ac6943	scaffold 1981	0.6984	0.0343	0.0346	1.009	hypothetical protein	Capitella teleta
Ac1885_3015	scaffold 1982	0.5184	0.0207	0.012	0.5799	hypothetical protein	Capitella teleta
Ac18398_11910	scaffold 1996	0.5612	0.0449	0.0246	0.5472	hypothetical protein	Capitella teleta
Ac20433	scaffold 2028	0.4324	0.068	0.0368	0.5419	Alpha-actinin-like protein 1	Schizosaccharomyces pombe
Ac5660_13155	scaffold 2035	0.5562	0.0213	0.024	1.1244	hypothetical protein	Octopus bimaculoides
Ac5258_8612	scaffold 2063	0.4865	0.0048	0.0049	1.0214	myosin regulatory light polypeptide 9-like	Xiphophorus maculatus
Ac1259_8440	scaffold 2191	0.399	0.0282	0.0171	0.6077	hypothetical protein	Lottia gigantea
Ac11288	scaffold 2256	0.4225	0.1193	0.0653	0.5473	ankyrin repeat domain-containing protein SOWAHD-like. partial	Acyrthosiphon pisum
Ac2341	scaffold 2257	0.396	0	0	0.5822	uncharacterized protein LOC103507001	Diaphorina citri
Ac5771_5959	scaffold 2277	0.4598	0.0115	0.0076	0.6593	hypothetical protein	Helobdella robusta
Ac10031	scaffold 2314	0.5741	0.0747	0.0466	0.6244	unknown	unknown
Ac6883	scaffold 2377	0.6523	0.1098	0.0771	0.702	Trypsin-1	Salmo salar
Ac12446_1774	scaffold 2430	0.4128	0.0125	0.0094	0.755	Mediator of RNA polymerase II transcription subunit 22. partial	Stegodyphus mimosarum
Ac10429_11491	scaffold 2562	1.0548	0.0236	0.0536	2.2713	Alpha-1.3-fucosyltransferase	Caligus clemensi
Ac1349_1984	scaffold 2591	1.2415	0.0479	0.0697	1.4542	tubulin alpha-1B chain-like	Python bivittatus
Ac3887	scaffold 2862	0.7809	0.0427	0.0777	1.8168	Zinc metalloproteinase-disintegrin-like	Macrovipera lebetina
Ac16239_745	scaffold 2888	0.3825	0.0596	0.0301	0.5053	hypothetical protein	Capitella teleta
Ac10395	scaffold 2901	1.382	0.0078	0.0282	3.5919	hypothetical protein	Capitella teleta
Ac5263_2347	scaffold 2941	0.4738	0.0293	0.0177	0.6035	hypothetical protein	Capitella teleta
Ac5369	scaffold 2952	0.6228	0.013	0.021	1.6197	hypothetical protein	Capitella teleta
Ac20599	scaffold 3039	0.733	0.0864	0.0905	1.047	hypothetical protein	Lottia gigantea

### Sheet: AcaudApomp_PosSelection_genes
Gene ID	ScaffoldID	Divergence	dNdS	FDR_adjusted_pvalue	dN	dS	Annotation coverage	Species query for annotation
Ac24168	scaffold 2	0.1584	2.9596	0	0.0711	0.024	uncharacterized protein LOC105326316	Crassostrea gigas
Ac25481_7701	scaffold 23	0.1563	2.4455	0	0.0625	0.0256	poly-(ADP-ribose) polymerase I	Aplysia californica
Ac10135	scaffold 43	0.3425	2.2095	0	0.1475	0.0667	fibrinogen-like protein 1	Lingula anatina
Ac9505	scaffold 50	0.2501	4.4893	0	0.1123	0.025	GTP-binding protein alpha subunit. putative	Ixodes scapularis
Ac28354_820	scaffold 55	0.6892	2.4874	0	0.2846	0.1144	ATP-dependent RNA helicase DDX58 isoform X3	Crassostrea gigas
Ac28819	scaffold 56	0.27	2.7412	0	0.1087	0.0396	tripartite motif-containing protein 3-like	Saccoglossus kowalevskii
Ac11155	scaffold 62	0.3814	5.8719	0	0.1731	0.0295	ATP-dependent RNA helicase DDX51-like	Lingula anatina
Ac20915	scaffold 71	0.1973	1.5083	4.92e-08	0.0721	0.0478	Cdc20	Branchiostoma belcheri
Ac24248	scaffold 115	0.3705	1.4767	5.89e-13	0.136	0.0921	metabotropic glutamate receptor 2-like	Lingula anatina
Ac17212	scaffold 118	0.2989	2.5631	0	0.1225	0.0478	Acetylcholine receptor subunit gamma	Homo sapiens
Ac16541	scaffold 124	0.2134	3.2303	0	0.0997	0.0309	forkhead box protein B1	Ursus maritimus
Ac20094	scaffold 200	0.3007	2.7637	0	0.1245	0.0451	beta-1.3-galactosyltransferase 5-like	Latimeria chalumnae
Ac20609	scaffold 324	0.2058	2.1386	0	0.0876	0.0409	uncharacterized protein LOC106170580	Lingula anatina
Ac6757	scaffold 358	0.1502	19.6357	0	0.0913	0.0047	zonadhesin	Otolemur garnettii
Ac4894	scaffold 370	0.2322	3.5852	0	0.0946	0.0264	GJ12379	Drosophila virilis
Ac6420_11348	scaffold 396	0.1706	3.0398	0	0.071	0.0233	protein DD3-3-like	Biomphalaria glabrata
Ac6420_10482	scaffold 396	0.2956	1.6109	6.47e-08	0.1111	0.0689	protein DD3-3-like	Lingula anatina
Ac17834	scaffold 419	0.3176	12.7698	0	0.1394	0.0109	deoxyribose-phosphate aldolase-like	Lingula anatina
Ac27471	scaffold 577	0.2342	2.6593	0	0.0988	0.0372	ras-related and estrogen-regulated growth inhibitor-like isoform X1	Saccoglossus kowalevskii
Ac11676_9830	scaffold 629	0.044	1.227	0	0.0155	0.0126	WD repeat-containing protein 26-like	Crassostrea gigas
Ac22783	scaffold 670	0.2072	2.3472	1.03e-09	0.0818	0.0349	uncharacterized protein LOC105342008	Crassostrea gigas
Ac2070	scaffold 960	0.2002	8.0107	0	0.088	0.011	collagen type IV alpha-3-binding protein-like	Crassostrea gigas
Ac13013	scaffold 1017	0.1453	4.449	0	0.0645	0.0145	zinc finger protein 808-like	Amyelois transitella
Ac9555_5755	scaffold 1081	0.1145	2.9437	0	0.0454	0.0154	uncharacterized protein LOC106159868	Lingula anatina
Ac6820_4747	scaffold 1117	0.2868	2.0417	0	0.1116	0.0547	UPF0489 protein C5orf22 homolog	Lingula anatina
Ac6003	scaffold 1140	0.3044	3.0137	0	0.1257	0.0417	TNF-alpha factor. partial	Reishia clavigera
Ac15669_13347	scaffold 1187	0.5553	2.2681	0	0.2222	0.098	3-oxo-5-alpha-steroid 4-dehydrogenase 1	Monodelphis domestica
Ac16911	scaffold 1245	0.2607	2.4934	0	0.1056	0.0424	fibropellin-1-like	Lingula anatina
Ac583	scaffold 1245	0.1634	2.5678	0	0.0669	0.0261	methylsterol monooxygenase 1-like	Aplysia californica
Ac28720	scaffold 1285	0.2069	3.0545	0	0.086	0.0282	protein FAM134C	Strongylocentrotus purpuratus
Ac15091	scaffold 1403	0.2571	2.7412	0	0.1066	0.0389	innexin 4	Hirudo medicinalis
Ac23376	scaffold 1521	0.3516	1.403	4.28e-07	0.1288	0.0918	Protein C19orf12	Homo sapiens
Ac9498_13853	scaffold 1650	0.2113	2.0229	0	0.0845	0.0418	transmembrane protein 147-like	Biomphalaria glabrata
Ac756_3265	scaffold 1718	0.4337	1.4148	1.88e-10	0.1563	0.1105	tyrosine-protein kinase Tec-like	Crassostrea gigas
Ac10929_2079	scaffold 1796	0.2651	2.342	0	0.1045	0.0446	protein-methionine sulfoxide oxidase MICAL1	Erinaceus europaeus
Ac654_6112	scaffold 2294	0.2222	1.3839	0.6e-04	0.0811	0.0586	lysosomal protective protein-like	Biomphalaria glabrata

### Sheet: AcaudApomp_PosSelction_funtions
Molecular function	Biological process	Ligand
acyl-CoA hydrolase activity	Actin-binding	ATP-binding
Developmental protein	Adaptive immunity	ATP-binding
DNA-binding	apoptotic process	ATP-binding
DNA-binding	binding of sperm to zona pellucida	Calcium
DNA-binding	cell adhesion	cytokine
G-protein coupled receptor	Cell cycle	FAD
Glycosidase	Cell division	Flavoprotein
Glycosyltransferase	Cell division	GTP-binding
Glycosyltransferase	Differentiation	GTP-binding
Helicase	DNA repair	Iron
Helicase	glycosylation	Lipid-binding
Hydrolase	Growth regulation	Lipid-binding
Hydrolase	Host-virus interaction	Magnesium
Hydrolase	immune response	Manganese
Ion channel	immune response	Metal_binding
Kinase	Immunity	Metal-binding
Ligand-gated ion channel	Immunity	Metal-binding
Lyase	Immunity	Metal-binding
oxidoreductase	Innate immunity	Metal-binding
Oxidoreductase	Ion transport	Metal-binding
Receptor	Lipid biosynthesis	NAD
Receptor	Lipid metabolism	NAD
Repressor	Metal-binding	NADP
RNA-binding	Mitosis	NADP
RNA-binding	Mitosis	Nucleotide-binding
Transducer	Monooxygenase	Nucleotide-binding
Transferase	negative regulation of cell growth	Nucleotide-binding
Transferase	Neurogenesis	Nucleotide-binding
Transferase	oxidative stress protection	Nucleotide-binding
Tyrosine-protein kinase	Oxidoreductase	Schiffbase
Ion channel	pathway-driven cell growth	Zinc
	positive regulation of neuron projection development	Zinc
	positive regulation of transcription	Zinc
	Protein transport	Zinc
	response to oxydative stress
	response to virus
	Sexual differentiation
	spermatogenesis
	Steroid biosynthesis
	Steroid metabolism
	Sterol biosynthesis
	Sterol metabolism
	Stress response
	Transcription
	Transcription
	Transcription
	Transcription
	Transcription regulation
	Transcription regulation
	Transcription regulation
	Transcription regulation
	Transport
	Transport
	Transport
	Transport
	Transport
	Ubl conjugation pathway
	Zinc
	Adaptive immunity
	Cell cycle
	Differentiation
	DNA damage
	Ion transport
	Lipid transport
	Protein transport
	Transcription

### Sheet: ApN_ApS_HER_genes
HER = High evoltionnary rate <=> 0.5 > dS
Gene ID	Scaffold ID	Divergence	dN/dS	dN	dS	Annotation	Species query for annotation
TERA14044-4874	scaffold 18	0.973	0.1184	0.0967	0.8173	hypothetical protein	Capitella teleta
TERA14044-1936	scaffold 18	0.7971	0.1202	0.0878	0.7308	hypothetical protein	Capitella teleta
TERA01497-8275	scaffold 103	0.9609	0.0243	0.0307	1.2611	hypothetical protein	Capitella teleta
TERA02357-5279	scaffold 104	1.2324	0.0126	0.0244	1.9277	similar to Drosophila melanogaster alphaTub84B. partial	Drosophila yakuba
TERA02146-6213	scaffold 104	0.786	0.0209	0.0205	0.9832	tubulin alpha-1 chain-like	Saccoglossus kowalevskii
TERA08056-5978	scaffold 104	0.54	0.0208	0.0171	0.8201	tubulin alpha-1C chain	Cricetulus griseus
TERA03026-6994	scaffold 104	1.1033	0.0225	0.0346	1.5413	tubulin alpha-3 chain	Sus scrofa
TERA01217-8961	scaffold 130	0.4687	0.0274	0.0164	0.5998	Histone deacetylase Rpd3	Crassostrea gigas
TERA01583-6385	scaffold 296	0.5329	0.0052	0.0056	1.0625	protein for MGC:185872)	Xenopus (Silurana) tropicalis
TERA08056-3963	scaffold 311	0.3701	0.0364	0.0183	0.5013	protein for MGC:185872)	Xenopus (Silurana) tropicalis
TERA02357-5273	scaffold 311	0.5895	0.0232	0.0165	0.7109	similar to Drosophila melanogaster alphaTub84B. partial	Drosophila yakuba
TERA03098-3744	scaffold 311	0.9812	0.0117	0.0185	1.5764	tubulin alpha-1C chain-like. partial	Pundamilia nyererei
TERA00402-4867	scaffold 579	0.7112	0.0632	0.0524	0.8283	hypothetical protein BRAFLDRAFT_115374	Branchiostoma floridae
TERA02352-515	scaffold 768	0.8477	0.0349	0.0311	0.8892	alpha-tubulin	Mytilus edulis
TERA02146-3898	scaffold 768	1.3943	0.0082	0.0177	2.1457	hypothetical protein. partial	Biomphalaria glabrata
TERA03098-3296	scaffold 768	2.0955	0.0069	0.0255	3.6983	tubulin alpha-1C chain-like. partial	Pundamilia nyererei
TERA02032-6794	scaffold 768	0.9983	0.0151	0.0222	1.4673	tubulin alpha-1D chain-like	Falco cherrug
TERA12935-1954	scaffold 917	1.5644	0.0521	0.1363	2.6142	hypothetical protein	Capitella teleta
TERA01877-8398	scaffold 929	0.4822	0.037	0.019	0.5124	hypothetical protein	Capitella teleta
TERA10643-2106	scaffold 1232	0.7461	0.0139	0.0168	1.2051	ACT-3	Parastrongyloides trichosuri
TERA01381-3668	scaffold 1232	0.4699	0.0192	0.0111	0.5747	actin	Plectreurys tristis
TERA08056-5622	scaffold 1313	0.4982	0.0096	0.0099	1.0325	tubulin alpha-1C chain-like isoform X1	Strongylocentrotus purpuratus
TERA02634-583	scaffold 1574	1.0353	0.0359	0.0694	1.9337	hypothetical protein	Capitella teleta
TERA03098-8375	scaffold 2011	1.2923	0.0074	0.0178	2.4057	alpha tubulin. partial	Notothenia coriiceps
TERA02167-3867	scaffold 2129	1.0423	0.0485	0.0581	1.1975	serine/arginine-rich splicing factor 2-like	Aplysia californica
TERA03098-3750	scaffold 2591	0.3834	0.056	0.035	0.6261	alpha tubulin. partial	Adineta vaga
TERA00768-3599	scaffold 2591	1.0862	0.0126	0.0209	1.6521	tubulin alpha-1A chain-like. partial	Biomphalaria glabrata
TERA02077-6689	scaffold 2923	0.5373	0.0129	0.009	0.6959	beta tubulin	Acanthastrea echinata

### Sheet: ApN_ApS_PosSelection_genes
Gene ID	ScaffoldID	Divergence	dNdS	FDR_adjusted_pvalue	dN	dS	Annotation coverage	Species query for annotation
TERA15580-5917	scaffold 14	0.1638	0.0492	0	0.0103	0.2089	sequestosome-1 isoform X2	Vollenhovia emeryi
TERA00599-2553	scaffold 36	0.0098	0.0614	0.40e-3	0.001	0.0156	hypothetical protein	Capitella teleta
TERA02451	scaffold 62	0.0105	0	0	0	0.0106	uncharacterized protein	Alvinella pompejana
TERA01505	scaffold 73	0.0021	0.3447	0	0.0009	0.0026	uncharacterized protein	Alvinella pompejana
TERA09362-5062	scaffold 76	0.0515	1.2452	1.48e-06	0.0178	0.0143	unknown	unknown
TERA04817	scaffold 141	0.004	0	0	0	0.0045	Unknown	unknown
TERA08286-296	scaffold 180	0.0176	1.0532	0.03	0.006	0.0057	uncharacterized protein	Lingula anatina
TERA09508-7164	scaffold 200	0.0669	1.7163	6.52e-09	0.0255	0.0148	ribosomal protein rpl19	Arenicola marina
TERA04513-3452	scaffold 214	0.0255	1.2557	8.11e-3	0.009	0.0072	unknown	unknown
TERA09688	scaffold 224	0.017	0.4037	0	0.004	0.0099	uncharacterized protein	Alvinella pompejana
TERA10774	scaffold 234	0.0148	1.7516	0	0.0055	0.0032	actin-binding Rho-activating protein-like	Biomphalaria glabrata
TERA10774-1613	scaffold 234	0.0155	1.7199	0	0.0058	0.0034	actin-binding Rho-activating protein-like	Biomphalaria glabrata
TERA06878-866	scaffold 252	0.0555	2.0017	4.28e-10	0.0208	0.0104	hypothetical protein	Capitella teleta
TERA08588-4511	scaffold 286	0.1345	0.075	0	0.0098	0.131	BLTX272	Nephila pilipes
TERA07712	scaffold 324	0.021	1.07635	0	0.0095	0.0088	uncharacterized protein	unknown
TERA10662-2786	scaffold 325	0.0176	1.3808	9.61e-14	0.0064	0.0047	complexin	Echinococcus granulosus
TERA14223-1378	scaffold 369	0.0469	2.8987	0	0.0199	0.0069	unknown	unknown
TERA02074-5140	scaffold 389	0.028	1.6284	4.91-06	0.0105	0.0064	zinc finger protein GLI1-like	Bombyx mori
TERA08713-3651	scaffold 426	0.222	1.2811	8.93e-05	0.0791	0.0618	hypothetical protein	Capitella teleta
TERA10991-9311	scaffold 429	0.0296	1.6204	0.01	0.0114	0.007	unknown	unknown
TERA08682-8777	scaffold 495	0.0973	1.0909	0.02	0.0332	0.0304	probable nucleolar GTP-binding protein 1	Harpegnathos saltator
TERA09481-6894	scaffold 549	0.0113	1.2489	0	0.004	0.0032	unknown	unknown
TERA07637-8384	scaffold 562	0.0157	1.3162	0	0.0056	0.0043	unknown	unknown
TERA02155-4801	scaffold 579	0.0178	0.0992	0.01	0.0024	0.0238	type I iodothyronine deiodinase	Monodelphis domestica
TERA05846-5257	scaffold 582	0.0351	1.6939	1.19e-06	0.0133	0.0079	unknown	unknown
TERA10920-7812	scaffold 583	0.0617	0.57552	0	0.0264	0.0458	extracellular hemoglobin linker L2 precursor	Alvinella pompejana
TERA00042	scaffold 621	0.0214	1.06493	0	0.0109	0.0102	uncharacterized protein	Alvinella pompejana
TERA08348-6223	scaffold 634	0.0449	4.227	0	0.0197	0.0047	unknown	unknown
TERA04297-9194	scaffold 637	0.2295	3.9585	0	0.1004	0.0254	hypothetical protein	Capitella teleta
TERA06280-4297	scaffold 670	0.044	1.3107	5.98e-06	0.0158	0.0121	hypothetical protein	Capitella teleta
TERA06581-1182	scaffold 696	0.2437	1.7048	0	0.0895	0.0525	elongation factor-1 alpha	Alitta virens
TERA01794-668	scaffold 827	0.0268	2.1144	3.93e-13	0.0123	0.0058	unknown	unknown
TERA03661	scaffold 928	0.0056	0	0	0	0.0072	sulfotransferase 1 family member D1 isoform X2	Aptenodytes forsteri
TERA14806	scaffold 940	0.0047	0	1.01-e-3	0	0.0052	Unknown	unknown
TERA01663-6429	scaffold 983	0.0598	1.3486	2.15e-08	0.0205	0.0152	unknown	unknown
TERA01702	scaffold 983	0.0089	0	0.01	0	0.0079	uncharacterized protein	Alvinella pompejana
TERA06474-1102	scaffold 1012	0.0787	2.7583	0	0.0319	0.0116	hypothetical protein	Octopus bimaculoides
TERA14769-1269	scaffold 1088	0.2238	0.7771	0	0.0696	0.0895	hypothetical protein	Oxytricha trifallax
TERA09872	scaffold 1148	0.0067	0	0	0	0.0074	uncharacterized protein	Alvinella pompejana
TERA06635-1286	scaffold 1183	0.0394	2.7379	0	0.016	0.0058	protein mab-21-like 3	Lingula anatina
TERA10059-1810	scaffold 1220	0.0583	0.4337	0.01	0.0163	0.0375	unknown	unknown
TERA09185-6352	scaffold 1248	0.1172	1.7314	4.33e-07	0.0447	0.0258	hypothetical protein	Capitella teleta
TERA04338-2414	scaffold 1372	0.653	0.9691	0	0.2159	0.2228	hypothetical protein	Branchiostoma floridae
TERA10350-4525	scaffold 1521	0.0268	1.757	3.95e-14	0.0103	0.0058	pre-miRNA 5'-monophosphate methyltransferase-like	Lingula anatina
TERA01741	scaffold 1541	0.0062	0	0	0	0.0072	uncharacterized protein	Alvinella pompejana
TERA02268-5400	scaffold 1565	0.0334	0.0401	0	0.0019	0.0482	hypothetical protein	Capitella teleta
TERA08759-980	scaffold 1678	0.0452	1.896	2.70e-14	0.0178	0.0094	unknown	unknown
TERA09181	scaffold 1727	0.0242	0	0	0	0.0264	hypothetical protein	unknown
TERA04227-1386	scaffold 1769	0.1797	0.1378	6.64e-13	0.0275	0.1992	hypothetical protein	Nematostella vectensis
TERA03732-3985	scaffold 1861	0.0239	0.9769	2.53e-3	0.0079	0.0081	hypothetical protein	Capitella teleta
TERA02241-8968	scaffold 1989	0.0659	1.6343	8.07e-07	0.025	0.0153	unknown	unknown
TERA14834-2264	scaffold 1989	0.0575	1.5434	9.29e-07	0.0215	0.0139	unknown	unknown
TERA13354-7202	scaffold 2037	0.2385	1.9632	0	0.0901	0.0459	unknown	unknown
TERA00134	scaffold 2059	0.0049	0	0	0	0.0066	Unknown	unknown
TERA10382-1184	scaffold 2089	0.0295	4.4325	0	0.0182	0.0041	unknown	unknown
TERA06456-5362	scaffold 2205	0.3059	1.1954	0.01	0.106	0.0887	unknown	unknown
TERA01831-3038	scaffold 2300	0.0846	3.6415	0	0.0363	0.01	unknown	unknown
TERA13273-1316	scaffold 2300	0.0627	1.9013	2.28e-10	0.0247	0.013	unknown	unknown
TERA03104-5559	scaffold 2474	0.0703	2.4723	0	0.0277	0.0112	Rab5. partial	Reishia clavigera
TERA00943-463	scaffold 2540	0.0331	2.9581	0	0.0137	0.0046	unknown	unknown
TERA09499	scaffold 2604	0.0072	0.46585	0	0.0035	0.0075	uncharacterized protein	unknown
TERA00343-6738	scaffold 2804	0.0282	2.0818	2.41e-10	0.0108	0.0052	chitin synthase. partial	Owenia fusiformis
TERA08064	scaffold 2862	0.0258	0.6099	0	0.0069	0.0114	uncharacterized protein	Alvinella pompejana
TERA09697-4674	scaffold 2874	0.1137	1.7143	8.73e-09	0.0423	0.0247	unknown	unknown
TERA01461-8484	scaffold 3019	0.0537	1.8134	2.21e-12	0.02	0.011	CD209 antigen-like protein A. partial	Maylandia zebra

### Sheet: ApN_ApS_PosSelection_functions
Molecular function	Biological process	Ligand
Actin-binding	Apoptosis	Calcium
Activator	Differentiation	GTP-binding
Developmental protein	eggshell formation	GTP-binding
Developmental protein	Endocytosis	GTP-binding
DNA-binding	Endocytosis	Lectin
Elongation factor	Exocytosis	Mannose-binding
Glycosyltransferase	eye development	Metal-binding
Methyltransferase	Host-virus interaction	Metal-binding
Receptor	negative regulation of reactive oxygen species biosynthetic process	Nucleotide-binding
Ribonucleoprotein	Neurotransmitter transport	Nucleotide-binding
Ribosomal protein Activator	Phagocytosis	Nucleotide-binding
Transferase	Protein biosynthesis	S-adenosyl-L-methionine
Transferase	Protein transport	Zinc
	Protein transport
	reducing oxidative stress
	RNA methylation
	Sensory transduction
	Transcription
	Transcription
	Transcription regulation
	Transcription regulation
	translation
	Translocation
	Transport
	Transport
	Transport
	Vision
	Vision
