## Supplementary table 2 - genome and transcriptomes metrics for "Genomic patterns of divergence in the early and late steps of speciation of the deep-sea vent thermophilic worms of the genus *Alvinella*"

### Sheet: Feuil1
	Alvinella pompejana North / genome	Alvinella Pompejana South / transcriptome	Alvinella caudata North / transcriptome
number of sequences	3045	1585	20315
N50	138097	792	1040
length max	700085	3647	12870
length mean	86788	735	688
length median	52583	720	439
length min	13992	100	150
number of N	6391881	26785	10494
number of bp	264270312	11666343	13993994
number of bp without N	257878431	11639558	13983500
%GC	42.1	44.0	43.9
